# Aging directs the differential evolution of KRAS-driven lung adenocarcinoma

**DOI:** 10.1101/2025.01.20.633951

**Authors:** Felicia Lazure, Stanislav Drapela, Xiaoxian Liu, John H. Lockhart, Hossein Kashfi, Nadir Sarigul, Didem Ilter, Elsa R. Flores, Xuefeng Wang, Inna Smalley, Alex Jaeger, Xiaoqing Yu, Ana P. Gomes

## Abstract

Lung adenocarcinoma (LUAD), the most common histological subtype of lung cancer(*1, 2*), is a disease of the elderly, with an average age of diagnosis of about 70 years of age(*3*). Older age is associated with an increased incidence of KRAS-driven LUAD(*4*), a particularly deadly type of LUAD characterized by treatment resistance and relapse. Despite this, our understanding of how old age shapes KRAS-driven LUAD evolution remains incomplete. While the age-related increase in cancer risk was previously ascribed to the accumulation of mutations over time, we are now beginning to consider the role of host biology as an independent factor influencing cancer. Here, we use single-cell RNA-Sequencing of KP (Kras^G12D/+^; Trp53^flox/flox^) LUAD transplanted into young and old mice to define how old age affects LUAD evolution and map the changes that old age imposes onto LUAD’s microenvironment. Our data demonstrates that the aged lung environment steers LUAD evolution towards a primitive stem-like state that is associated with poor prognosis. We ascribe this differential evolution, at least in part, to a population of rare and highly secretory damage-associated alveolar differentiation intermediate (ADI) cells that accumulate in the aged tumor microenvironment (TME) and that dominate the niche signaling received by LUAD cells. Overall, our data puts aging center stage in coordinating LUAD evolution, highlighting the need to model LUAD in its most common context and creating a framework to tailor future cancer therapeutic strategies to the age of the patient to improve outcomes in the largest and most vulnerable LUAD patient population, the elderly.
