## Supplementary material for "Aging directs the differential evolution of KRAS-driven lung adenocarcinoma": Table S1

### Sheet: Enriched in Old
NAME	GS<br> follow link to MSigDB	SIZE	ES	NES	NOM p-val	FDR q-val	FWER p-val	RANK AT MAX	LEADING EDGE
HALLMARK_TNFA_SIGNALING_VIA_NFKB	HALLMARK_TNFA_SIGNALING_VIA_NFKB	193	0.470496	1.58129	0	0.0557631	0.032	5392	tags=38%, list=15%, signal=44%
HALLMARK_ADIPOGENESIS	HALLMARK_ADIPOGENESIS	192	0.446514	1.49317	0.000384467	0.0712077	0.0805	6592	tags=45%, list=19%, signal=55%
HALLMARK_UV_RESPONSE_UP	HALLMARK_UV_RESPONSE_UP	152	0.404219	1.32027	0.0134466	0.252006	0.3606	5779	tags=37%, list=16%, signal=44%
HALLMARK_MYOGENESIS	HALLMARK_MYOGENESIS	197	0.384814	1.29423	0.0151456	0.240694	0.435	5674	tags=39%, list=16%, signal=46%
HALLMARK_KRAS_SIGNALING_DN	HALLMARK_KRAS_SIGNALING_DN	187	0.386128	1.29372	0.0169557	0.193576	0.4366	6418	tags=44%, list=18%, signal=54%
HALLMARK_FATTY_ACID_METABOLISM	HALLMARK_FATTY_ACID_METABOLISM	151	0.375917	1.22606	0.0524637	0.29895	0.6561	6780	tags=39%, list=19%, signal=48%
HALLMARK_APICAL_JUNCTION	HALLMARK_APICAL_JUNCTION	190	0.360644	1.21082	0.0529435	0.293903	0.7062	6264	tags=35%, list=18%, signal=43%
HALLMARK_P53_PATHWAY	HALLMARK_P53_PATHWAY	193	0.351541	1.17664	0.0717054	0.345738	0.8094	6778	tags=40%, list=19%, signal=50%
HALLMARK_INFLAMMATORY_RESPONSE	HALLMARK_INFLAMMATORY_RESPONSE	195	0.340183	1.13919	0.12067	0.420655	0.8973	4884	tags=29%, list=14%, signal=33%
HALLMARK_XENOBIOTIC_METABOLISM	HALLMARK_XENOBIOTIC_METABOLISM	189	0.33424	1.11886	0.133912	0.446099	0.9331	6902	tags=38%, list=20%, signal=47%
HALLMARK_HYPOXIA	HALLMARK_HYPOXIA	190	0.331088	1.11174	0.154694	0.429257	0.9424	5844	tags=32%, list=17%, signal=38%
HALLMARK_IL6_JAK_STAT3_SIGNALING	HALLMARK_IL6_JAK_STAT3_SIGNALING	85	0.364479	1.10153	0.228641	0.426225	0.9553	5179	tags=28%, list=15%, signal=33%
HALLMARK_PANCREAS_BETA_CELLS	HALLMARK_PANCREAS_BETA_CELLS	39	0.408989	1.08125	0.303252	0.459841	0.9737	1287	tags=15%, list=4%, signal=16%
HALLMARK_OXIDATIVE_PHOSPHORYLATION	HALLMARK_OXIDATIVE_PHOSPHORYLATION	182	0.303977	1.01305	0.387911	0.701379	0.9984	8550	tags=49%, list=24%, signal=65%
HALLMARK_BILE_ACID_METABOLISM	HALLMARK_BILE_ACID_METABOLISM	111	0.314814	0.991205	0.440661	0.757784	0.9993	4973	tags=31%, list=14%, signal=36%
HALLMARK_ESTROGEN_RESPONSE_EARLY	HALLMARK_ESTROGEN_RESPONSE_EARLY	190	0.295274	0.986132	0.479937	0.735275	0.9993	6000	tags=36%, list=17%, signal=43%
HALLMARK_MYC_TARGETS_V2	HALLMARK_MYC_TARGETS_V2	57	0.33955	0.964891	0.5109	0.792439	0.9998	7721	tags=53%, list=22%, signal=67%
HALLMARK_ESTROGEN_RESPONSE_LATE	HALLMARK_ESTROGEN_RESPONSE_LATE	187	0.288357	0.960291	0.582451	0.769821	0.9998	6176	tags=35%, list=18%, signal=42%
HALLMARK_KRAS_SIGNALING_UP	HALLMARK_KRAS_SIGNALING_UP	191	0.277809	0.931528	0.702308	0.860641	1	3945	tags=18%, list=11%, signal=21%
HALLMARK_GLYCOLYSIS	HALLMARK_GLYCOLYSIS	197	0.267496	0.899448	0.855356	0.955193	1	6602	tags=31%, list=19%, signal=39%
HALLMARK_APOPTOSIS	HALLMARK_APOPTOSIS	160	0.270446	0.890213	0.84502	0.945141	1	5363	tags=28%, list=15%, signal=33%
HALLMARK_CHOLESTEROL_HOMEOSTASIS	HALLMARK_CHOLESTEROL_HOMEOSTASIS	70	0.294713	0.862827	0.786264	0.985259	1	5874	tags=26%, list=17%, signal=31%
HALLMARK_PEROXISOME	HALLMARK_PEROXISOME	101	0.26482	0.818197	0.940659	1	1	6525	tags=31%, list=19%, signal=38%
HALLMARK_INTERFERON_GAMMA_RESPONSE	HALLMARK_INTERFERON_GAMMA_RESPONSE	184	0.239629	0.801542	0.996696	0.996028	1	6995	tags=34%, list=20%, signal=42%
HALLMARK_REACTIVE_OXYGEN_SPECIES_PATHWAY	HALLMARK_REACTIVE_OXYGEN_SPECIES_PATHWAY	46	0.279199	0.759178	0.93372	0.98097	1	6922	tags=43%, list=20%, signal=54%

### Sheet: Enriched in Young
NAME	GS<br> follow link to MSigDB	SIZE	ES	NES	NOM p-val	FDR q-val	FWER p-val	RANK AT MAX	LEADING EDGE
HALLMARK_G2M_CHECKPOINT	HALLMARK_G2M_CHECKPOINT	183	-0.637687	-1.94807	0	0	0	6500	tags=54%, list=18%, signal=65%
HALLMARK_E2F_TARGETS	HALLMARK_E2F_TARGETS	191	-0.623866	-1.91492	0	0	0	8379	tags=61%, list=24%, signal=80%
HALLMARK_MITOTIC_SPINDLE	HALLMARK_MITOTIC_SPINDLE	196	-0.519381	-1.59897	0	0.00768544	0.0321	8452	tags=55%, list=24%, signal=71%
HALLMARK_ANGIOGENESIS	HALLMARK_ANGIOGENESIS	36	-0.611866	-1.48866	0.0185517	0.0278951	0.1466	6510	tags=53%, list=18%, signal=65%
HALLMARK_UV_RESPONSE_DN	HALLMARK_UV_RESPONSE_DN	138	-0.482143	-1.43152	0.00595829	0.0474627	0.2844	8670	tags=54%, list=25%, signal=72%
HALLMARK_HEME_METABOLISM	HALLMARK_HEME_METABOLISM	182	-0.417376	-1.27543	0.0357531	0.228769	0.8652	9972	tags=52%, list=28%, signal=72%
HALLMARK_HEDGEHOG_SIGNALING	HALLMARK_HEDGEHOG_SIGNALING	35	-0.496337	-1.20456	0.179078	0.382831	0.9823	5607	tags=46%, list=16%, signal=54%
HALLMARK_EPITHELIAL_MESENCHYMAL_TRANSITION	HALLMARK_EPITHELIAL_MESENCHYMAL_TRANSITION	191	-0.374779	-1.14768	0.148247	0.539131	0.999	8172	tags=42%, list=23%, signal=54%
HALLMARK_MTORC1_SIGNALING	HALLMARK_MTORC1_SIGNALING	189	-0.338298	-1.03852	0.353388	1	1	8350	tags=37%, list=24%, signal=48%
HALLMARK_COAGULATION	HALLMARK_COAGULATION	133	-0.350499	-1.03508	0.36576	0.932922	1	5112	tags=26%, list=15%, signal=31%
HALLMARK_INTERFERON_ALPHA_RESPONSE	HALLMARK_INTERFERON_ALPHA_RESPONSE	92	-0.36474	-1.02994	0.387707	0.873648	1	8515	tags=41%, list=24%, signal=54%
HALLMARK_DNA_REPAIR	HALLMARK_DNA_REPAIR	143	-0.33918	-1.00663	0.438777	0.912898	1	7102	tags=29%, list=20%, signal=36%
HALLMARK_PROTEIN_SECRETION	HALLMARK_PROTEIN_SECRETION	93	-0.350805	-0.990942	0.466391	0.914511	1	10524	tags=47%, list=30%, signal=67%
HALLMARK_SPERMATOGENESIS	HALLMARK_SPERMATOGENESIS	132	-0.331051	-0.97668	0.511399	0.910818	1	6197	tags=28%, list=18%, signal=34%
HALLMARK_APICAL_SURFACE	HALLMARK_APICAL_SURFACE	43	-0.387808	-0.975705	0.492962	0.854338	1	5498	tags=33%, list=16%, signal=39%
HALLMARK_IL2_STAT5_SIGNALING	HALLMARK_IL2_STAT5_SIGNALING	193	-0.297672	-0.912814	0.700801	1	1	7953	tags=38%, list=23%, signal=49%
HALLMARK_COMPLEMENT	HALLMARK_COMPLEMENT	184	-0.296172	-0.905361	0.722184	1	1	7069	tags=31%, list=20%, signal=39%
HALLMARK_PI3K_AKT_MTOR_SIGNALING	HALLMARK_PI3K_AKT_MTOR_SIGNALING	104	-0.313352	-0.897552	0.694412	0.989971	1	8303	tags=30%, list=24%, signal=39%
HALLMARK_ALLOGRAFT_REJECTION	HALLMARK_ALLOGRAFT_REJECTION	186	-0.256638	-0.783816	0.977273	1	1	6506	tags=27%, list=18%, signal=33%
HALLMARK_MYC_TARGETS_V1	HALLMARK_MYC_TARGETS_V1	188	-0.253561	-0.775408	0.986217	1	1	9068	tags=31%, list=26%, signal=42%
HALLMARK_UNFOLDED_PROTEIN_RESPONSE	HALLMARK_UNFOLDED_PROTEIN_RESPONSE	105	-0.267226	-0.767689	0.960845	1	1	9272	tags=38%, list=26%, signal=52%
HALLMARK_ANDROGEN_RESPONSE	HALLMARK_ANDROGEN_RESPONSE	92	-0.266044	-0.751421	0.965578	1	1	6487	tags=32%, list=18%, signal=39%
HALLMARK_WNT_BETA_CATENIN_SIGNALING	HALLMARK_WNT_BETA_CATENIN_SIGNALING	42	-0.290963	-0.731581	0.931686	1	1	7377	tags=33%, list=21%, signal=42%
HALLMARK_TGF_BETA_SIGNALING	HALLMARK_TGF_BETA_SIGNALING	53	-0.269827	-0.703011	0.972551	1	1	9734	tags=45%, list=28%, signal=62%
HALLMARK_NOTCH_SIGNALING	HALLMARK_NOTCH_SIGNALING	31	-0.296351	-0.698435	0.942955	0.992991	1	5333	tags=23%, list=15%, signal=27%
