## Supplementary material for "Aging directs the differential evolution of KRAS-driven lung adenocarcinoma": Table S11

### Sheet: Sheet1
Mouse gene name	Human gene name	Resource
Krt8	KRT8	literature
Plaur	PLAUR	literature
Cdkn1a	CDKN1A	literature
Cldn4	CLDN4	literature
Hbegf	HBEGF	literature
Areg	AREG	literature
2200002D01Rik	C19orf33	literature
Klra4	KLRB1	our data
Dynap	DYNAP	our data
Tmprss11e	TMPRSS11E	our data
Ankrd1	ANKRD1	our data
Acan	ACAN	our data
Hist1h2ap	HIST1H2AP	our data
Gjc1	GJC1	our data
